# Heat Shock-Induced PI(4)P Increase Drives HSPA1A Translocation to the Plasma Membrane in Cancer and Stressed Cells through PI4KIII Alpha Activation

**DOI:** 10.1101/2025.02.16.638537

**Authors:** Alberto Arce, Rachel Altman, Allen Badolian, Jensen Low, Azalea Blythe Cuaresma, Uri Keshet, Oliver Fiehn, Robert V. Stahelin, Nikolas Nikolaidis

## Abstract

HSPA1A, a major heat shock protein, is known to translocate to the plasma membrane (PM) in response to cellular stress and cancer, where it plays protective roles in membrane integrity and stress resistance. Although phosphatidylinositol 4-phosphate [PI(4)P] is essential in this translocation, the signals that trigger and facilitate HSPA1A’s movement remain undefined.Given that membrane lipid composition dynamically shifts during stress, we hypothesized that heat shock-induced PI(4)P changes are crucial for HSPA1A’s PM localization. To test this hypothesis, we investigated the mechanisms driving PI(4)P changes and HSPA1A PM localization under heat shock. Lipidomic analysis, enzyme-linked immunosorbent assay (ELISA), and confocal imaging revealed a rapid PI(4)P increase at the PM post-heat shock, with levels peaking at 0 hours and declining by 8 hours. RNA sequencing and protein quantification indicated no transcriptional increase in PI4KIII alpha, the kinase responsible for PI(4)P synthesis, suggesting an alternative regulatory mechanism. Hypothesizing that heat shock enhances PI4KIII alpha activity, we performed ELISA coupled with immunoprecipitation, confirming a significant rise in PI4KIII alpha activity following heat shock. Functional analyses further demonstrated that RNAi-mediated PI4KIII alpha depletion or pharmacological PI(4)P reduction, using GSK-A1, impairs HSPA1A’s localization to the PM, confirming that HSPA1A translocation is PI(4)P-dependent. Our findings identify PI4KIII alpha activity as a key regulator of PI(4)P accumulation and subsequent HSPA1A recruitment to the PM in stressed and cancer cells. This lipid-mediated response offers new insights into stress adaptation and potentially modifiable pathways for therapeutic interventions to control HSPA1A function in cancer.
