## Supplemental Table 1 for "Heat Shock-Induced PI(4)P Increase Drives HSPA1A Translocation to the Plasma Membrane in Cancer and Stressed Cells through PI4KIII Alpha Activation"

### Sheet: POS NEG Normalized
Supplementary Table 1. Phosphoinositolphosphate lipid species identified in HeLa cells after heat shock.											Class	1	1	1	1	1	1	1	1	1	1	1	1	1	1	1	1	1	1	Pool	Pool	Pool
											File type	Control	Control	Control	Control	Control	Control	42_0	42_0	42_0	42_0	42_0	42_0	42_8	42_8	42_8	42_8	42_8	42_8	QC	QC	QC
identifier	Alignment ID	Average Mz	Average Rt(min)	Polarity	Metabolite name		SMILES	Adduct type	Dot product	CV	Reverse dot product	CSH_POS_NN_HeLa_37_01	CSH_POS_NN_HeLa_37_02	CSH_POS_NN_HeLa_37_03	CSH_POS_NN_HeLa_37_04	CSH_POS_NN_HeLa_37_05	CSH_POS_NN_HeLa_37_06	CSH_POS_NN_HeLa_42_0_01	CSH_POS_NN_HeLa_42_0_02	CSH_POS_NN_HeLa_42_0_03	CSH_POS_NN_HeLa_42_0_04	CSH_POS_NN_HeLa_42_0_05	CSH_POS_NN_HeLa_42_0_06	CSH_POS_NN_HeLa_42_8_01	CSH_POS_NN_HeLa_42_8_02	CSH_POS_NN_HeLa_42_8_03	CSH_POS_NN_HeLa_42_8_04	CSH_POS_NN_HeLa_42_8_05	CSH_POS_NN_HeLa_42_8_06	CSH_POS_NN_HeLa_pool_01	CSH_POS_NN_HeLa_pool_02	CSH_POS_NN_HeLa_pool_02_191026000150
4.42_809.53	5615	809.528	4.421	ESI(-)	PI 32:0 PI 16:0-16:0	IBUKXRINTKQBRQ-UHFFFAOYNA-N	CCCCCCCCCCCCCCCC(=O)OCC(COP(O)(=O)OC1C(O)C(O)C(O)C(O)C1O)OC(=O)CCCCCCCCCCCCCCC	[M-H]-	77	0.0621103	87.3	2.19513e+06	2.31158e+06	2.52596e+06	2.45942e+06	2.24252e+06	2.55753e+06	3.44517e+06	3.17304e+06	3.69241e+06	3.25879e+06	2.95618e+06	3.3398e+06	2.82282e+06	2.93482e+06	2.90887e+06	2.9625e+06	2.74998e+06	2.48206e+06	3.21513e+06	3.01676e+06	3.29548e+06
4.02_807.51	5599	807.513	4.016	ESI(-)	PI 32:1 PI 16:0-16:1	QAWXBJDYTIBLRK-PEZBUJJGNA-N	CCCCCCCCCCCCCCCC(=O)OCC(COP(O)(=O)OC1C(O)C(O)C(O)C(O)C1O)OC(=O)CCCCCCC\C=C/CCCCCC	[M-H]-	77.4	0.0708568	89.7	3.3233e+06	3.00802e+06	3.10064e+06	3.04154e+06	3.06114e+06	3.40908e+06	5.42031e+06	5.19703e+06	4.67275e+06	6.16674e+06	5.6861e+06	5.38672e+06	4.09116e+06	4.79414e+06	4.17564e+06	4.64888e+06	4.50018e+06	4.57564e+06	5.79598e+06	4.98857e+06	5.24718e+06
4.24_821.53	5703	821.528	4.243	ESI(-)	PI 33:1 PI 16:0-17:1	RAGNFBNEONMEQW-ICFOKQHNNA-N	CCCCCCCCCCCCCCCC(=O)OCC(COP(O)(=O)OC1C(O)C(O)C(O)C(O)C1O)OC(=O)CCCCCCC\C=C/CCCCCCC	[M-H]-	68.8	0.0839768	87	870271	681489	817683	704397	665187	686368	1.28171e+06	1.31349e+06	1.31858e+06	1.173e+06	1.28666e+06	1.29626e+06	1.0065e+06	1.06168e+06	1.01616e+06	1.20342e+06	1.00502e+06	946592	1.30446e+06	1.28608e+06	1.09582e+06
4.95_837.56	5830	837.559	4.947	ESI(-)	PI 34:0 PI 16:0-18:0	NEXFZIYXCPIHEF-UHFFFAOYNA-N	CCCCCCCCCCCCCCCCCC(=O)OC(COC(=O)CCCCCCCCCCCCCCC)COP(O)(=O)OC1C(O)C(O)C(O)C(O)C1O	[M-H]-	79.8	0.0750688	87.3	3.31945e+06	2.29963e+06	2.95553e+06	3.09019e+06	2.95073e+06	3.15718e+06	3.45763e+06	3.9108e+06	3.68033e+06	3.86066e+06	3.77303e+06	3.54095e+06	3.89869e+06	3.93118e+06	3.8315e+06	3.57718e+06	3.51787e+06	3.63838e+06	3.79737e+06	3.62899e+06	4.27326e+06
4.80_854.58	3601	854.575	4.799	ESI(+)	PI 34:1	IRBFVYAOJSGZPV-NXVVXOECNA-N	CCCCCCCCCC\C=C/CCCCCCCCCCCCCC(=O)OC(COC(=O)CCCCCCC)COP(O)(=O)OC1C(O)C(O)C(O)C(O)C1O	[M+NH4]+	53.3	0.120105	74.6	1.46903e+06	1.50335e+06	1.29876e+06	1.30381e+06	1.15033e+06	1.29367e+06	2.99879e+06	2.56662e+06	3.28893e+06	2.70271e+06	3.16531e+06	3.14303e+06	1.92332e+06	2.06296e+06	2.1489e+06	2.11513e+06	2.30379e+06	2.3144e+06	1.4643e+06	1.96499e+06	2.29068e+06
4.48_835.54	5813	835.544	4.48	ESI(-)	PI 34:1 PI 16:0-18:1	PDLAMJKMOKWLAJ-ZCXUNETKNA-N	CCCCCCCCCCCCCCCC(=O)OCC(COP(O)(=O)OC1C(O)C(O)C(O)C(O)C1O)OC(=O)CCCCCCC\C=C/CCCCCCCC	[M-H]-	75.8	0.0416726	90.7	2.91343e+07	2.66812e+07	2.9137e+07	2.73188e+07	3.12277e+07	2.8154e+07	4.38169e+07	4.38684e+07	4.60014e+07	4.28993e+07	3.94133e+07	4.20352e+07	3.79354e+07	3.44224e+07	3.71378e+07	3.88202e+07	3.697e+07	3.39031e+07	4.17916e+07	4.13553e+07	4.14344e+07
4.27_833.53	5793	833.528	4.27	ESI(-)	PI 34:2 PI 16:0-18:2	BSNJSZUDOMPYIR-BCTRXSSUNA-N	CCCCCCCCCCCCCCCC(=O)OCC(COP(O)(=O)OC1C(O)C(O)C(O)C(O)C1O)OC(=O)CCCCCCC\C=C/C\C=C/CCCCC	[M-H]-	78.3	0.0739331	85.7	1.22264e+06	971770	1.13997e+06	1.08266e+06	915268	1.00512e+06	1.74182e+06	2.00482e+06	2.02733e+06	1.87088e+06	1.81193e+06	1.8721e+06	1.33392e+06	1.38332e+06	1.2796e+06	1.53269e+06	1.4313e+06	1.22113e+06	1.709e+06	1.72962e+06	1.58174e+06
4.07_833.53	5792	833.528	4.072	ESI(-)	PI 34:2 PI 16:1-18:1	GXAHXPDRXNWFIX-LJSPAGPLNA-N	CCCCCCCC\C=C/CCCCCCCC(=O)OC(COC(=O)CCCCCCC\C=C/CCCCCC)COP(O)(=O)OC1C(O)C(O)C(O)C(O)C1O	[M-H]-	80.4	0.067715	87.7	7.41036e+06	5.78352e+06	6.39165e+06	6.45052e+06	6.69564e+06	7.03025e+06	1.34347e+07	1.33295e+07	1.21807e+07	1.32045e+07	1.29488e+07	1.31818e+07	9.26003e+06	9.48e+06	8.64704e+06	1.02724e+07	8.79907e+06	8.31139e+06	1.02115e+07	1.18336e+07	1.08625e+07
3.94_831.51	5777	831.513	3.941	ESI(-)	PI 34:3 PI 18:1-16:2	QYJOKCTWPBGVOR-XOVNSVORNA-N	CCCCCCCC\C=C/CCCCCCCC(=O)OCC(COP(O)(=O)OC1C(O)C(O)C(O)C(O)C1O)OC(=O)CCCCCCC\C=C/C\C=C/CCC	[M-H]-	75.6	0.0777877	83.8	426805	363819	391836	355570	393768	394111	859004	922432	716354	920459	855538	767342	521990	600202	488264	614382	528662	518006	682799	759840	708216
4.75_849.56	5915	849.559	4.752	ESI(-)	PI 35:1 PI 17:0-18:1	NPAUVQALSMSELR-ZPHPHTNENA-N	CCCCCCCCCCCCCCCCC(=O)OCC(COP(O)(=O)OC1C(O)C(O)C(O)C(O)C1O)OC(=O)CCCCCCC\C=C/CCCCCCCC	[M-H]-	68.8	0.0441999	88.7	1.93096e+06	1.76269e+06	1.83243e+06	1.64528e+06	1.86573e+06	1.98405e+06	2.94114e+06	3.01857e+06	2.94053e+06	2.9417e+06	2.94467e+06	2.95199e+06	2.11396e+06	2.29057e+06	2.42617e+06	2.46989e+06	2.20758e+06	2.28987e+06	2.74015e+06	2.61591e+06	2.84894e+06
4.30_847.54	5900	847.544	4.304	ESI(-)	PI 35:2 PI 17:1-18:1	MNJOHIMMKUCWHD-YGGBKCGDNA-N	CCCCCCCC\C=C/CCCCCCCC(=O)OC(COC(=O)CCCCCCC\C=C/CCCCCCC)COP(O)(=O)OC1C(O)C(O)C(O)C(O)C1O	[M-H]-	77.3	0.0780884	88.2	977112	845074	925574	773020	783142	866918	1.44026e+06	1.48369e+06	1.32929e+06	1.63756e+06	1.45925e+06	1.48616e+06	1.06825e+06	1.01074e+06	1.02931e+06	1.24592e+06	1.07218e+06	1.06613e+06	1.20637e+06	1.12162e+06	1.03831e+06
5.34_882.61	3736	882.61	5.345	ESI(+)	PI 36:1	VSJNPCNBMVHIPZ-MSUUIHNZNA-N	CCCCCCCCCC\C=C/CCCCCCCCCCCCCC(=O)OC(COC(=O)CCCCCCCCC)COP(O)(=O)OC1C(O)C(O)C(O)C(O)C1O	[M+NH4]+	66.5	0.0593641	73	967841	1.10852e+06	1.06028e+06	1.18916e+06	1.09465e+06	1.08384e+06	2.60406e+06	2.81594e+06	3.03802e+06	2.61841e+06	2.62754e+06	2.70952e+06	1.64202e+06	1.48932e+06	1.59064e+06	1.67404e+06	1.54769e+06	1.62699e+06	1.81597e+06	1.5969e+06	1.7742e+06
5.02_863.58	6019	863.575	5.024	ESI(-)	PI 36:1 PI 18:0-18:1	YOBFISPJJWPPTK-ZZEZOPTANA-N	CCCCCCCCCCCCCCCCCC(=O)OCC(COP(O)(=O)OC1C(O)C(O)C(O)C(O)C1O)OC(=O)CCCCCCC\C=C/CCCCCCCC	[M-H]-	79	0.058451	86.7	3.24712e+07	3.07103e+07	3.08044e+07	3.41876e+07	2.67721e+07	3.07643e+07	5.41943e+07	4.96911e+07	5.01495e+07	5.65038e+07	5.02229e+07	5.02962e+07	3.99634e+07	4.26849e+07	4.01169e+07	4.35132e+07	4.24147e+07	4.01004e+07	5.19374e+07	5.10876e+07	4.62524e+07
4.82_880.59	3722	880.594	4.82	ESI(+)	PI 36:2	RYVFYALABSODGP-AUGURXLVNA-N	CCCCCCCCCC(=O)OCC(COP(O)(=O)OC1C(O)C(O)C(O)C(O)C1O)OC(=O)CCCCCCCCCCCCC\C=C/C\C=C/CCCCCCC	[M+NH4]+	63.1	0.0698735	69.9	3.3785e+06	3.44202e+06	3.04832e+06	3.24928e+06	3.43106e+06	3.53095e+06	5.47078e+06	5.576e+06	6.12208e+06	5.14419e+06	6.2144e+06	4.81917e+06	3.77444e+06	3.80905e+06	3.62941e+06	4.63251e+06	3.88585e+06	3.74479e+06	4.09445e+06	4.41274e+06	4.27195e+06
4.70_861.56	6000	861.56	4.701	ESI(-)	PI 36:2 PI 18:0-18:2	KZVRAFHIKMDULK-MLWYYCKJNA-N	CCCCCCCCCCCCCCCCCC(=O)OCC(COP(O)(=O)OC1C(O)C(O)C(O)C(O)C1O)OC(=O)CCCCCCC\C=C/C\C=C/CCCCC	[M-H]-	76.1	0.0448443	89.6	6.57823e+06	6.36239e+06	6.55212e+06	5.6708e+06	5.97207e+06	6.10589e+06	1.03918e+07	9.88664e+06	1.09567e+07	9.33894e+06	9.8822e+06	9.74079e+06	7.23423e+06	7.93591e+06	7.26652e+06	7.72217e+06	7.28036e+06	7.30612e+06	8.95321e+06	8.56313e+06	8.96731e+06
4.52_825.58_4.54_861.56	5738_6001	825.5756_861.5599	4.519_4.538	ESI(-)	PI 36:2 PI 18:1-18:1	LALGUHSIWLNTNW-CLFAGFIQNA-N	CCCCCCCC\C=C/CCCCCCCC(=O)OCC(COP(O)(=O)OC1C(O)C(O)C(O)C(O)C1O)OC(=O)CCCCCCC\C=C/CCCCCCCC	[M+Hac-H]-_[M-H]-	77	0.101766	85.3	2.53966e+07	2.06575e+07	2.36214e+07	2.21323e+07	2.0674e+07	2.15367e+07	3.38929e+07	3.12628e+07	3.57592e+07	3.60845e+07	3.37517e+07	3.24353e+07	2.56621e+07	2.51446e+07	2.61812e+07	2.99047e+07	2.71009e+07	2.18482e+07	2.40089e+07	3.22405e+07	3.29997e+07
4.40_859.54	5985	859.544	4.404	ESI(-)	PI 36:3 PI 16:0-20:3	UIRZYDCTGNCXNQ-SVNQLWEDNA-N	CCCCCCCCCCCCCCCC(=O)OCC(COP(O)(=O)OC1C(O)C(O)C(O)C(O)C1O)OC(=O)CCCCCCCCC\C=C/C\C=C/C\C=C/CC	[M-H]-	78.1	0.0678699	87.9	4.88023e+06	4.74158e+06	4.86615e+06	4.72951e+06	5.0543e+06	5.04626e+06	8.63785e+06	9.05493e+06	9.47149e+06	7.89769e+06	7.64192e+06	8.23972e+06	6.23341e+06	6.43989e+06	6.076e+06	7.27995e+06	6.20945e+06	5.9153e+06	7.76623e+06	6.58219e+06	7.44441e+06
4.18_859.54	5983	859.544	4.183	ESI(-)	PI 36:3 PI 18:1-18:2	MXJMOLQIXMJUEL-RQOIEFAZNA-N	CCCCCCCC\C=C/CCCCCCCC(=O)OCC(COP(O)(=O)OC1C(O)C(O)C(O)C(O)C1O)OC(=O)CCCCCCC\C=C/C\C=C/CCCCC	[M-H]-	79.7	0.0642561	89.3	2.79338e+06	2.55501e+06	2.50926e+06	2.41543e+06	2.62522e+06	2.53625e+06	4.22725e+06	4.38172e+06	4.81792e+06	4.51769e+06	4.22917e+06	4.72073e+06	3.112e+06	3.04192e+06	3.12746e+06	3.73523e+06	3.21652e+06	3.24802e+06	3.5489e+06	4.11873e+06	3.90122e+06
4.07_857.53	5970	857.528	4.065	ESI(-)	PI 36:4 PI 16:0-20:4	VWRYMIZQLPXULA-JAXHXWBXNA-N	CCCCCCCCCCCCCCCC(=O)OCC(COP(O)(=O)OC1C(O)C(O)C(O)C(O)C1O)OC(=O)CCCCCC\C=C/C\C=C/C\C=C/C\C=C/CC	[M-H]-	85.3	0.0756907	89.1	7.11091e+06	4.98984e+06	6.18381e+06	6.46069e+06	6.47769e+06	6.83174e+06	1.03746e+07	9.5851e+06	9.06029e+06	1.02986e+07	1.04779e+07	1.02128e+07	8.94625e+06	8.81678e+06	8.20106e+06	8.92512e+06	8.38581e+06	8.44344e+06	8.45847e+06	1.02101e+07	9.28487e+06
3.79_855.51	5954	855.513	3.787	ESI(-)	PI 36:5 PI 16:0-20:5	FQGSWQFJOVVRRB-LPHKCNJWNA-N	CCCCCCCCCCCCCCCC(=O)OCC(COP(O)(=O)OC1C(O)C(O)C(O)C(O)C1O)OC(=O)CCC\C=C/C\C=C/C\C=C/C\C=C/C\C=C/CC	[M-H]-	80.2	0.0980898	87.8	825920	687340	771064	727394	699758	844810	1.37217e+06	1.27922e+06	1.11365e+06	1.36036e+06	1.40339e+06	1.35597e+06	1.12179e+06	965475	1.10482e+06	994495	1.0995e+06	1.09135e+06	983737	1.34294e+06	1.30486e+06
3.71_855.51	5955	855.513	3.709	ESI(-)	PI 36:5 PI 16:1-20:4	HBRQUUCXZMGFFA-NUNQZGBLNA-N	CCCCCC\C=C/CCCCCCCC(=O)OCC(COP(O)(=O)OC1C(O)C(O)C(O)C(O)C1O)OC(=O)CCCCCC\C=C/C\C=C/C\C=C/C\C=C/CC	[M-H]-	77.3	0.0634598	85.6	518840	489767	439865	449348	515132	465604	702269	683413	517595	668678	625892	617409	713355	744893	717367	652688	692959	706268	756256	807745	763640
3.52_839.50	5837	839.502	3.516	ESI(-)	PI 36:6e	LYGHJABZCYZTJO-MDCIFNJCNA-N	CCCCC\C=C/C\C=C/CCCCCCCCOCC(COP(O)(=O)OC1C(O)C(O)C(O)C(O)C1O)OC(=O)CCCC\C=C/C\C=C/C\C=C/C\C=C/CC	[M-H]-	65.1	0.131396	83.2	221858	175136	190080	211268	148931	159624	384616	385267	225989	443290	414359	400443	235198	221960	216992	274817	231377	215939	356602	318351	313355
4.97_875.58	6095	875.576	4.972	ESI(-)	PI 37:2 PI 18:0-19:2	RMTABVXUXDYFEA-RYKNKZFFNA-N	CCCCCCCCCCCCCCCCCC(=O)OCC(COP(O)(=O)OC1C(O)C(O)C(O)C(O)C1O)OC(=O)CCCCCCC\C=C/C\C=C/CCCCCC	[M-H]-	81.4	0.0834334	86.5	1.14591e+06	866959	896794	875249	917747	1.01627e+06	1.81055e+06	1.87238e+06	1.53219e+06	1.77988e+06	1.87776e+06	1.46456e+06	1.19433e+06	1.16949e+06	1.27943e+06	1.40339e+06	1.17645e+06	1.16194e+06	1.54737e+06	1.47904e+06	1.59802e+06
4.67_873.56	6077	873.559	4.668	ESI(-)	PI 37:3 PI 17:0-20:3	ULLXFXIZYYTQGK-JTBMWNAQNA-N	CCCCCCCCCCCCCCCCC(=O)OCC(COP(O)(=O)OC1C(O)C(O)C(O)C(O)C1O)OC(=O)CCCCCCCCC\C=C/C\C=C/C\C=C/CC	[M-H]-	67.4	0.0646368	86.6	1.1232e+06	1.02084e+06	1.03879e+06	1.08084e+06	1.00166e+06	970840	1.50859e+06	1.61653e+06	1.83214e+06	1.56811e+06	1.50611e+06	1.5228e+06	1.09176e+06	1.26687e+06	1.26088e+06	1.38228e+06	1.22767e+06	1.20051e+06	1.49883e+06	1.3752e+06	1.37519e+06
4.52_873.56	6079	873.56	4.517	ESI(-)	PI 37:3 PI 18:1-19:2	ADNMQFAFIMIEPY-MXLPAPOINA-N	CCCCCCCC\C=C/CCCCCCCC(=O)OCC(COP(O)(=O)OC1C(O)C(O)C(O)C(O)C1O)OC(=O)CCCCCCC\C=C/C\C=C/CCCCCC	[M-H]-	79.7	0.102254	82.1	1.05891e+06	916258	1.03122e+06	932792	936814	914013	1.38039e+06	1.19615e+06	1.21759e+06	1.38506e+06	1.22127e+06	1.3915e+06	1.13732e+06	1.08047e+06	963877	1.22471e+06	1.08451e+06	1.07475e+06	962355	1.31334e+06	1.40954e+06
4.30_871.54	6065	871.545	4.3	ESI(-)	PI 37:4 PI 17:0-20:4	NHCUHDJVBAQLLF-UMWXEKTDNA-N	CCCCCCCCCCCCCCCCC(=O)OCC(COP(O)(=O)OC1C(O)C(O)C(O)C(O)C1O)OC(=O)CCCCCC\C=C/C\C=C/C\C=C/C\C=C/CC	[M-H]-	84.9	0.0833042	82.6	596825	509606	556023	512689	445007	518102	700578	768653	739975	849307	774406	828871	603789	615350	590397	697800	673556	668079	704335	639859	580399
4.22_871.54	6064	871.544	4.224	ESI(-)	PI 37:4 PI 17:1-20:3	IKEYEMABADNDCI-PPEBMUNXNA-N	CCCCCCC\C=C/CCCCCCCC(=O)OCC(COP(O)(=O)OC1C(O)C(O)C(O)C(O)C1O)OC(=O)CCCCCCCCC\C=C/C\C=C/C\C=C/CC	[M-H]-	68.5	0.107229	79.4	539665	358480	408868	466658	394793	437794	768916	839732	869227	810717	791731	794754	534536	568467	463484	638993	508849	455541	679512	679712	560348
5.56_891.61	6193	891.607	5.556	ESI(-)	PI 38:1 PI 18:0-20:1	LTAQEXVIISNEHI-ZPHPHTNENA-N	CCCCCCCCCCCCCCCCCC(=O)OCC(COP(O)(=O)OC1C(O)C(O)C(O)C(O)C1O)OC(=O)CCCCCCCCC\C=C/CCCCCCCC	[M-H]-	76.8	0.0736957	85.2	1.38512e+06	1.20303e+06	1.18461e+06	1.15212e+06	1.24116e+06	1.2027e+06	1.34877e+06	1.59819e+06	1.67077e+06	1.48627e+06	1.45872e+06	1.51405e+06	1.46599e+06	1.36109e+06	1.29209e+06	1.39615e+06	1.22283e+06	1.26566e+06	1.55696e+06	1.52287e+06	1.32309e+06
5.14_889.59	6180	889.591	5.14	ESI(-)	PI 38:2 PI 18:0-20:2	RZFIPFIGUWXYNB-OHNCOSGTNA-N	CCCCCCCCCCCCCCCCCC(=O)OCC(COP(O)(=O)OC1C(O)C(O)C(O)C(O)C1O)OC(=O)CCCCCCCCC\C=C/C\C=C/CCCCC	[M-H]-	81	0.0712643	88.1	1.35057e+07	1.22358e+07	1.3208e+07	1.1873e+07	1.21175e+07	1.18863e+07	2.26631e+07	2.299e+07	2.24802e+07	2.17842e+07	2.02454e+07	1.9295e+07	1.50107e+07	1.61901e+07	1.62931e+07	1.74341e+07	1.58156e+07	1.61488e+07	1.74996e+07	2.13715e+07	2.13482e+07
5.24_906.61	3856	906.61	5.242	ESI(+)	PI 38:3	YUVLYNQDNPQYKD-MLVGEXJWNA-N	CCCCCCC\C=C/C\C=C/CCCCCCCCCCCC(=O)OC(COC(=O)CCCCCCC\C=C/CCCC)COP(O)(=O)OC1C(O)C(O)C(O)C(O)C1O	[M+NH4]+	53.5	0.0490877	70	825806	847862	876109	832800	821277	776057	2.27435e+06	2.29152e+06	2.07087e+06	2.12752e+06	2.26347e+06	2.20151e+06	1.22189e+06	1.21006e+06	1.1929e+06	1.2346e+06	1.08332e+06	1.25932e+06	1.50372e+06	1.34022e+06	1.3539e+06
4.91_887.58	6163	887.575	4.914	ESI(-)	PI 38:3 PI 18:0-20:3	GGSSNEAFVQRIHU-JTBMWNAQNA-N	CCCCCCCCCCCCCCCCCC(=O)OCC(COP(O)(=O)OC1C(O)C(O)C(O)C(O)C1O)OC(=O)CCCCCCCCC\C=C/C\C=C/C\C=C/CC	[M-H]-	78.9	0.0625946	86.4	6.56812e+07	6.17935e+07	7.62765e+07	6.03839e+07	5.92602e+07	6.43803e+07	1.17446e+08	1.14169e+08	1.14908e+08	1.24549e+08	1.17934e+08	1.33043e+08	1.00887e+08	1.00532e+08	8.94558e+07	1.0945e+08	8.61912e+07	9.69439e+07	1.26391e+08	1.27111e+08	1.25169e+08
4.65_887.58	6164	887.576	4.648	ESI(-)	PI 38:3 PI 18:1-20:2	YDQKOXBNLGWHTC-GYQRTUFANA-N	CCCCCCCC\C=C/CCCCCCCC(=O)OCC(COP(O)(=O)OC1C(O)C(O)C(O)C(O)C1O)OC(=O)CCCCCCCCC\C=C/C\C=C/CCCCC	[M-H]-	82.2	0.0991277	87.1	7.08069e+06	5.72405e+06	5.92447e+06	6.25788e+06	6.1163e+06	5.98296e+06	8.88893e+06	9.47018e+06	1.1557e+07	9.59702e+06	9.16704e+06	9.16027e+06	5.69518e+06	7.46292e+06	6.79446e+06	9.2966e+06	7.12631e+06	6.5334e+06	8.18228e+06	9.03209e+06	8.61146e+06
4.83_904.59	3846	904.594	4.825	ESI(+)	PI 38:4	CTXNRCRDKKMEOB-OFAZCYPNNA-N	CCCCCCCCCCCC(=O)OCC(COP(O)(=O)OC1C(O)C(O)C(O)C(O)C1O)OC(=O)CCCCCCCCCCCC\C=C/C\C=C/C\C=C/C\C=C/CC	[M+NH4]+	58.7	0.0714057	70	5.01554e+06	5.21758e+06	4.65521e+06	5.42951e+06	5.34024e+06	5.58291e+06	7.03259e+06	7.61984e+06	8.03398e+06	6.58862e+06	7.96945e+06	5.67168e+06	6.00956e+06	5.55433e+06	5.65038e+06	6.51234e+06	6.23993e+06	5.74143e+06	6.02442e+06	6.40002e+06	6.30987e+06
4.55_885.56	6147	885.56	4.547	ESI(-)	PI 38:4 PI 18:0-20:4	OJESNYFIPWSOPO-ZKVKLVECNA-N	CCCCCCCCCCCCCCCCCC(=O)OCC(COP(O)(=O)OC1C(O)C(O)C(O)C(O)C1O)OC(=O)CCCCCC\C=C/C\C=C/C\C=C/C\C=C/CC	[M-H]-	80.5	0.085975	88.8	2.78173e+07	2.43125e+07	2.7043e+07	2.60038e+07	2.38555e+07	2.69415e+07	3.4106e+07	3.35858e+07	3.90721e+07	3.55812e+07	3.50896e+07	3.46861e+07	3.0391e+07	2.93436e+07	3.18876e+07	3.33987e+07	3.15691e+07	2.68245e+07	2.74826e+07	3.60448e+07	3.64875e+07
4.34_885.56	6149	885.561	4.341	ESI(-)	PI 38:4 PI 18:1-20:3	CXNBRAHXDUJOGO-ZYKQNZMBNA-N	CCCCCCCC\C=C/CCCCCCCC(=O)OCC(COP(O)(=O)OC1C(O)C(O)C(O)C(O)C1O)OC(=O)CCCCCCCCC\C=C/C\C=C/C\C=C/CC	[M-H]-	79.2	0.10679	87.5	4.17239e+06	2.99685e+06	3.29097e+06	3.14782e+06	3.18786e+06	3.34671e+06	5.92665e+06	6.48075e+06	6.13239e+06	6.13349e+06	5.76884e+06	4.47677e+06	4.02307e+06	4.09086e+06	3.93347e+06	4.9773e+06	3.71116e+06	3.76512e+06	4.8975e+06	5.59182e+06	5.46375e+06
4.34_902.58	3836	902.578	4.345	ESI(+)	PI 38:5	FRECHIGMANZWMF-REJVNYKHNA-N	CCCC\C=C/CCCCCCCC(=O)OCC(COP(O)(=O)OC1C(O)C(O)C(O)C(O)C1O)OC(=O)CCCCCCCCCC\C=C/C\C=C/C\C=C/C\C=C/CC	[M+NH4]+	53.3	0.0644028	74.9	380958	357505	358353	350020	384270	356291	855586	981142	983877	836008	975609	892689	516941	462763	591094	609988	511507	498075	621141	617947	579767
4.23_883.54	6133	883.545	4.228	ESI(-)	PI 38:5 PI 18:0-20:5	SUYDNPBYMBTSMM-GLWDABGQNA-N	CCCCCCCCCCCCCCCCCC(=O)OCC(COP(O)(=O)OC1C(O)C(O)C(O)C(O)C1O)OC(=O)CCC\C=C/C\C=C/C\C=C/C\C=C/C\C=C/CC	[M-H]-	78.2	0.0808535	88.6	4.27668e+06	3.35315e+06	3.8866e+06	4.11056e+06	3.72947e+06	3.62672e+06	6.31528e+06	6.36639e+06	6.71368e+06	6.39341e+06	6.29109e+06	5.86521e+06	4.93895e+06	5.10253e+06	4.84909e+06	5.72546e+06	4.81272e+06	4.7419e+06	6.24824e+06	6.11706e+06	4.9789e+06
4.12_883.54	6132	883.544	4.116	ESI(-)	PI 38:5 PI 18:1-20:4	XGZVRASBCZTHNO-HAGCXRLMNA-N	CCCCCCCC\C=C/CCCCCCCC(=O)OCC(COP(O)(=O)OC1C(O)C(O)C(O)C(O)C1O)OC(=O)CCCCCC\C=C/C\C=C/C\C=C/C\C=C/CC	[M-H]-	81.4	0.053887	90.3	1.53736e+07	1.49176e+07	1.46874e+07	1.39297e+07	1.31866e+07	1.54922e+07	2.71855e+07	2.73221e+07	2.64981e+07	2.53351e+07	2.65774e+07	2.57855e+07	1.85185e+07	1.86802e+07	1.7198e+07	2.22583e+07	1.79588e+07	1.6397e+07	2.30639e+07	2.32757e+07	2.37798e+07
3.97_845.54_3.96_881.53	5878_6121	845.5435_881.5288	3.967_3.960	ESI(-)	PI 38:6 PI 16:0-22:6	FPHAZHKZJQOPBU-LGFBOSHVNA-N	CC\C=C/C\C=C/C\C=C/C\C=C/C\C=C/C\C=C/CCC(=O)NC(COP([O-])(=O)OCC[N+](C)(C)C)C(O)C(O)CCC\C=C\CC\C=C\CC\C=C\C	[M-H]-	82.3	0.0736854	89.7	2.28032e+06	1.73267e+06	1.99675e+06	1.97671e+06	2.04408e+06	1.86543e+06	3.93283e+06	4.01813e+06	3.06418e+06	3.90884e+06	3.94212e+06	3.52784e+06	2.73072e+06	2.79449e+06	2.48407e+06	3.0579e+06	2.72934e+06	2.77721e+06	3.4388e+06	3.21658e+06	3.41697e+06
3.84_881.53	6122	881.529	3.84	ESI(-)	PI 38:6 PI 18:1-20:5	ZHEIBMBVWLKKJS-HHHWHCSPNA-N	CCCCCCCC\C=C/CCCCCCCC(=O)OCC(COP(O)(=O)OC1C(O)C(O)C(O)C(O)C1O)OC(=O)CCC\C=C/C\C=C/C\C=C/C\C=C/C\C=C/CC	[M-H]-	78	0.111813	89.1	1.91621e+06	1.54993e+06	1.6097e+06	1.58661e+06	1.63148e+06	1.5911e+06	3.54611e+06	3.76014e+06	2.73228e+06	4.10534e+06	3.78773e+06	3.49342e+06	1.91498e+06	2.26429e+06	2.18075e+06	2.97476e+06	2.18081e+06	2.06639e+06	2.68221e+06	3.01097e+06	3.08036e+06
5.43_903.61	6253	903.607	5.426	ESI(-)	PI 39:2 PI 18:0-21:2	DKDHMBPPRHUOTR-SESCJMQFNA-N	CCCCCCCCCCCCCCCCCC(=O)OCC(COP(O)(=O)OC1C(O)C(O)C(O)C(O)C1O)OC(=O)CCCCCCCCC\C=C/C\C=C/CCCCCC	[M-H]-	79.5	0.0764106	85.1	1.15488e+06	1.05856e+06	1.00443e+06	934676	947375	1.00384e+06	1.74119e+06	1.83321e+06	1.55077e+06	1.88897e+06	1.8021e+06	1.87574e+06	1.16713e+06	1.39049e+06	1.34567e+06	1.5194e+06	1.42843e+06	1.28432e+06	1.57197e+06	1.78517e+06	1.74018e+06
5.06_901.59	6241	901.591	5.06	ESI(-)	PI 39:3 PI 17:0-22:3	JRLSYSJZLIUHRG-WDTHWMLCNA-N	CCCCCCCCCCCCCCCCC(=O)OCC(COP(O)(=O)OC1C(O)C(O)C(O)C(O)C1O)OC(=O)CCCCCCCC\C=C/C\C=C/C\C=C/CCCCC	[M-H]-	60.7	0.0583161	77.3	3.26762e+06	2.79089e+06	3.26291e+06	3.31957e+06	2.88024e+06	3.25292e+06	5.53413e+06	5.09144e+06	5.20239e+06	5.35893e+06	4.56642e+06	4.89801e+06	4.05543e+06	3.90952e+06	4.14117e+06	3.75246e+06	4.01152e+06	3.8966e+06	4.47473e+06	4.96332e+06	4.94418e+06
4.58_899.58	6232	899.576	4.583	ESI(-)	PI 39:4	STKBMUURVLYVCD-NGRRQWIINA-N	CCCCCCCCC\C=C/CCCCCCCC(=O)OCC(COP(O)(=O)OC1C(O)C(O)C(O)C(O)C1O)OC(=O)CCCCCCCCC\C=C/C\C=C/C\C=C/CC	[M-H]-	56.9	0.0816255	74	1.35196e+06	1.07881e+06	1.24256e+06	1.05294e+06	1.14942e+06	1.10216e+06	1.82507e+06	1.68026e+06	2.18088e+06	1.81643e+06	1.80489e+06	1.84299e+06	1.30742e+06	1.34943e+06	1.3379e+06	1.53657e+06	1.33663e+06	1.3402e+06	1.66002e+06	1.64168e+06	1.44182e+06
4.89_899.58	6231	899.575	4.891	ESI(-)	PI 39:4 PI 17:0-22:4	DXYBDVVWSIIDKT-PYQGTGCGNA-N	CCCCCCCCCCCCCCCCC(=O)OCC(COP(O)(=O)OC1C(O)C(O)C(O)C(O)C1O)OC(=O)CCCCCCCC\C=C/C\C=C/C\C=C/C\C=C/CC	[M-H]-	62.1	0.0590961	74.8	1.2607e+06	1.20403e+06	1.31822e+06	1.22941e+06	1.22883e+06	1.32277e+06	2.55838e+06	2.43028e+06	2.17439e+06	2.31941e+06	2.81681e+06	2.37657e+06	1.97309e+06	1.98457e+06	1.90983e+06	2.13655e+06	1.87814e+06	1.95892e+06	2.37708e+06	2.40454e+06	2.14763e+06
5.71_917.62	6318	917.623	5.715	ESI(-)	PI 40:2 PI 18:0-22:2	VIFLBOZTTASJKF-OHNCOSGTNA-N	CCCCCCCCCCCCCCCCCC(=O)OCC(COP(O)(=O)OC1C(O)C(O)C(O)C(O)C1O)OC(=O)CCCCCCCCCCC\C=C/C\C=C/CCCCC	[M-H]-	80.2	0.0958916	85.7	1.19344e+06	1.29448e+06	1.23266e+06	1.03414e+06	1.12825e+06	1.10092e+06	2.0958e+06	2.36442e+06	1.74281e+06	2.05962e+06	2.09128e+06	2.29047e+06	1.30897e+06	1.76408e+06	1.67409e+06	1.63805e+06	1.26379e+06	1.49095e+06	2.11866e+06	1.93944e+06	1.86769e+06
5.35_915.61	6310	915.608	5.349	ESI(-)	PI 40:3 PI 18:0-22:3	FPMGZGDSFLCJRN-WDTHWMLCNA-N	CCCCCCCCCCCCCCCCCC(=O)OCC(COP(O)(=O)OC1C(O)C(O)C(O)C(O)C1O)OC(=O)CCCCCCCC\C=C/C\C=C/C\C=C/CCCCC	[M-H]-	81.2	0.0732765	87.4	8.00146e+06	6.36538e+06	7.64784e+06	6.85062e+06	8.30846e+06	7.31101e+06	1.29663e+07	1.34194e+07	1.23918e+07	1.4515e+07	1.4246e+07	1.26368e+07	9.44608e+06	9.99757e+06	9.23298e+06	9.4839e+06	8.69497e+06	8.75267e+06	1.01113e+07	1.07935e+07	1.17939e+07
5.20_915.61	6308	915.607	5.195	ESI(-)	PI 40:3 PI 18:1-22:2	IWPRKEUZMKOLQC-SIUUASEZNA-N	CCCCCCCC\C=C/CCCCCCCC(=O)OCC(COP(O)(=O)OC1C(O)C(O)C(O)C(O)C1O)OC(=O)CCCCCCCCCCC\C=C/C\C=C/CCCCC	[M-H]-	77.2	0.111341	86.4	992991	1.01741e+06	1.03769e+06	841470	885255	849686	1.94658e+06	1.86102e+06	1.42971e+06	1.94354e+06	1.61395e+06	2.01207e+06	1.16704e+06	1.13968e+06	1.1087e+06	1.63878e+06	1.0604e+06	1.08649e+06	1.51823e+06	1.52634e+06	1.41448e+06
4.90_913.59	6298	913.592	4.901	ESI(-)	PI 40:4 PI 18:0-22:4	VTYLJIRGLIZEIC-PYQGTGCGNA-N	CCCCCCCCCCCCCCCCCC(=O)OCC(COP(O)(=O)OC1C(O)C(O)C(O)C(O)C1O)OC(=O)CCCCCCCC\C=C/C\C=C/C\C=C/C\C=C/CC	[M-H]-	84.8	0.0737789	89.7	1.26732e+07	1.27552e+07	1.53136e+07	1.26867e+07	1.15952e+07	1.25963e+07	2.66438e+07	2.54967e+07	2.22323e+07	2.44102e+07	2.77116e+07	2.65782e+07	2.12831e+07	2.06748e+07	1.98194e+07	2.33262e+07	1.78893e+07	2.07911e+07	2.57575e+07	2.60903e+07	2.43784e+07
4.85_930.61	3935	930.61	4.85	ESI(+)	PI 40:5	JDTWMWWAJABNDG-REJVNYKHNA-N	CCCC\C=C/CCCCCCCC(=O)OCC(COP(O)(=O)OC1C(O)C(O)C(O)C(O)C1O)OC(=O)CCCCCCCCCCCC\C=C/C\C=C/C\C=C/C\C=C/CC	[M+NH4]+	63.5	0.0537697	70	1.35381e+06	1.43652e+06	1.30031e+06	1.5428e+06	1.34858e+06	1.40311e+06	1.97515e+06	2.16328e+06	2.16665e+06	2.11473e+06	2.37788e+06	2.01284e+06	1.74733e+06	1.67013e+06	1.68887e+06	1.84944e+06	1.83668e+06	1.72944e+06	1.86117e+06	1.86553e+06	2.01123e+06
4.57_911.58	6286	911.576	4.571	ESI(-)	PI 40:5 PI 18:0-22:5	QLABQLNIHHHJCI-NIZIMQIGNA-N	CCCCCCCCCCCCCCCCCC(=O)OCC(COP(O)(=O)OC1C(O)C(O)C(O)C(O)C1O)OC(=O)CCCCC\C=C/C\C=C/C\C=C/C\C=C/C\C=C/CC	[M-H]-	82.1	0.0798598	90.5	6.59397e+06	5.42066e+06	6.08762e+06	5.92064e+06	5.50105e+06	5.87842e+06	7.78292e+06	6.3794e+06	9.29531e+06	7.75487e+06	7.73454e+06	8.20646e+06	6.73536e+06	6.83634e+06	7.00766e+06	7.32374e+06	6.44872e+06	6.75391e+06	7.55105e+06	8.01131e+06	6.76222e+06
4.42_909.56	6276	909.56	4.422	ESI(-)	PI 40:6 PI 18:0-22:6	DJVOKHFQPGWUPK-HSBBONCLNA-N	CCCCCCCCCCCCCCCCCC(=O)OCC(COP(O)(=O)OC1C(O)C(O)C(O)C(O)C1O)OC(=O)CC\C=C/C\C=C/C\C=C/C\C=C/C\C=C/C\C=C/CC	[M-H]-	85	0.0720131	90.3	5.2827e+06	5.5448e+06	6.01785e+06	5.6694e+06	5.42091e+06	5.99703e+06	9.2196e+06	8.53125e+06	1.04266e+07	8.89946e+06	8.45151e+06	8.55194e+06	7.14899e+06	7.52638e+06	7.06668e+06	8.12772e+06	7.19139e+06	6.05903e+06	8.31364e+06	7.55287e+06	8.39362e+06
4.15_909.56	6277	909.561	4.148	ESI(-)	PI 40:6 PI 18:1-22:5	CVDYOYNJWLXMAW-LKVUMQLBNA-N	CCCCCCCC\C=C/CCCCCCCC(=O)OCC(COP(O)(=O)OC1C(O)C(O)C(O)C(O)C1O)OC(=O)CCCCC\C=C/C\C=C/C\C=C/C\C=C/C\C=C/CC	[M-H]-	82.3	0.0984754	88.3	3.09848e+06	2.78229e+06	2.7143e+06	2.24307e+06	2.3939e+06	2.42601e+06	4.89741e+06	4.81466e+06	5.56193e+06	5.42754e+06	4.89412e+06	4.84291e+06	2.87542e+06	2.59858e+06	3.04906e+06	4.09377e+06	3.06959e+06	3.01376e+06	4.16809e+06	4.5568e+06	4.34444e+06
4.02_907.55	6269	907.545	4.016	ESI(-)	PI 40:7 PI 18:1-22:6	QHPDGSFYNQHVMI-HILQMKNTNA-N	CCCCCCCC\C=C/CCCCCCCC(=O)OCC(COP(O)(=O)OC1C(O)C(O)C(O)C(O)C1O)OC(=O)CC\C=C/C\C=C/C\C=C/C\C=C/C\C=C/C\C=C/CC	[M-H]-	78.3	0.100909	87.2	2.56898e+06	1.94782e+06	2.0934e+06	2.00439e+06	2.1172e+06	2.18138e+06	4.16882e+06	4.14627e+06	3.8548e+06	4.96659e+06	4.50652e+06	4.2508e+06	2.29252e+06	2.72586e+06	2.37267e+06	3.16159e+06	2.54221e+06	2.5409e+06	3.98362e+06	3.30207e+06	3.6972e+06
