## supplemental Table 2 for "Heat Shock-Induced PI(4)P Increase Drives HSPA1A Translocation to the Plasma Membrane in Cancer and Stressed Cells through PI4KIII Alpha Activation"

### Sheet: SupplTable2
Supplementary Table 2. Differential gene expression of genes related to PI4P metabolism
	Batch 1				Batch 2
Gene	Log2Fold (0 h)	p adj (0 h)	Log2Fold (8 h)	p adj (8 h)	Log2Fold (0 h)	p adj (0 h)	Log2Fold (8 h)	p adj (8 h)	Gene Function Summary
FIG4	0.0498104	0.867207	-0.130794	0.570706	-0.248381	0.13781	-0.215626	0.170658	Paralog of INPP5F. The protein encoded by this gene belongs to the SAC domain-containing protein gene family. The SAC domain, approximately 400 amino acids in length and consisting of seven conserved motifs, has been shown to possess phosphoinositide phosphatase activity. The yeast homolog, Sac1p, is involved in the regulation of various phosphoinositides, and affects diverse cellular functions s…
INPP5B	0.100842	0.265671	-0.0802669	0.372364	-0.317024	0.00144155	-0.421067	4.03e-06	Paralog of INPP5F. This gene encodes a member of a family of inositol polyphosphate-5-phosphatases. These enzymes function in the regulation of calcium signaling by inactivating inositol phosphates. The encoded protein is localized to the cytosol and mitochondria, and associates with membranes through an isoprenyl modification near the C-terminus. Alternatively spliced transcript variants of this…
INPP5D	-0.216713	0.932103	0.570781	NA	-0.700877	NA	2.92173	NA	Paralog of INPP5F. This gene is a member of the inositol polyphosphate-5-phosphatase (INPP5) family and encodes a protein with an N-terminal SH2 domain, an inositol phosphatase domain, and two C-terminal protein interaction domains. Expression of this protein is restricted to hematopoietic cells where its movement from the cytosol to the plasma membrane is mediated by tyrosine phosphorylation. At…
INPP5E	0.323767	0.000376	0.269562	0.00297781	-0.0674682	0.65729	0.281651	0.00628257	The protein encoded by this gene is an inositol 1,4,5-trisphosphate (InsP3) 5-phosphatase. InsP3 5-phosphatases hydrolyze Ins(1,4,5)P3, which mobilizes intracellular calcium and acts as a second messenger mediating cell responses to various stimulation. Studies of the mouse counterpart suggest that this protein may hydrolyze phosphatidylinositol 3,4,5-trisphosphate and phosphatidylinositol 3,5-bi…
INPP5F	0.207441	0.23857	0.215463	0.190028	-0.0391036	0.878666	-0.0210407	0.9264	The protein encoded by this gene is an inositol 1,4,5-trisphosphate (InsP3) 5-phosphatase and contains a Sac domain. The activity of this protein is specific for phosphatidylinositol 4,5-bisphosphate and phosphatidylinositol 3,4,5-trisphosphate. Alternatively spliced transcript variants encoding multiple isoforms have been observed for this gene.
INPP5J	0.238274	0.174684	-0.603251	9.47e-05	-0.579443	0.00847782	-0.708868	0.000449705	Paralog of INPP5F. Predicted to enable phosphatidylinositol-3,4,5-trisphosphate 5-phosphatase activity and phosphatidylinositol-4,5-bisphosphate 5-phosphatase activity. Predicted to be involved in inositol phosphate dephosphorylation; negative regulation of peptidyl-serine phosphorylation; and phosphatidylinositol dephosphorylation. Predicted to act upstream of or within negative regulation of ne…
INPP5K	0.126934	0.366971	0.469447	6.62e-06	-0.146585	0.216101	0.310586	0.00106917	Paralog of INPP5F. This gene encodes a protein with 5-phosphatase activity toward polyphosphate inositol. The protein localizes to the cytosol in regions lacking actin stress fibers. It is thought that this protein may negatively regulate the actin cytoskeleton. Alternatively spliced transcript variants encoding different isoforms have been identified.
INPPL1	-0.0195213	0.838756	-0.224916	8.34e-05	-0.0769352	0.375628	-0.479642	1.39e-14	Paralog of INPP5F. The protein encoded by this gene is an SH2-containing 5'-inositol phosphatase that is involved in the regulation of insulin function. The encoded protein also plays a role in the regulation of epidermal growth factor receptor turnover and actin remodelling. Additionally, this gene supports metastatic growth in breast cancer and is a valuable biomarker for breast cancer.
OCRL	-0.0567269	0.597311	0.0647888	0.495144	-0.149186	0.132422	-0.0123808	0.921985	Paralog of INPP5F. This gene encodes an inositol polyphosphate 5-phosphatase. This protein is involved in regulating membrane trafficking and is located in numerous subcellular locations including the trans-Golgi network, clathrin-coated vesicles and, endosomes and the plasma membrane. This protein may also play a role in primary cilium formation. Mutations in this gene cause oculocerebrorenal sy…
OSBP	0.0433045	0.644741	0.074385	0.33289	0.193106	0.0430055	0.132484	0.163242	Paralog to OSBPL5. Lipid transporter involved in lipid countertransport between the Golgi complex and membranes of the endoplasmic reticulum: specifically exchanges sterol with phosphatidylinositol 4-phosphate (PI4P), delivering sterol to the Golgi in exchange for PI4P, which is degraded by the SAC1/SACM1L phosphatase in the endoplasmic reticulum.
OSBP2	-0.219442	5.99e-06	0.321902	1.29e-12	-0.0433672	0.619516	0.547785	4.26e-23	Paralog to OSBPL5. The protein encoded by this gene contains a pleckstrin homology (PH) domain and an oxysterol-binding region. It binds oxysterols such as 7-ketocholesterol and may inhibit their cytotoxicity. Alternatively spliced transcript variants encoding multiple isoforms have been observed for this gene.
OSBPL10	0.0190225	0.857766	-0.171465	0.00883889	-0.0212404	0.901731	-0.237044	0.021741	Paralpg to OSBPL5. Its ability to bind phosphatidylserine, suggests that it specifically exchanges phosphatidylserine with phosphatidylinositol 4-phosphate (PI4P), delivering phosphatidylserine to the plasma membrane in exchange for PI4P
OSBPL11	0.280599	0.00729271	0.141846	0.21754	0.320455	0.0364634	0.182832	0.248434	Paralog to OSBPL5. Like most members, the encoded protein contains an N-terminal pleckstrin homology domain and a highly conserved C-terminal OSBP-like sterol-binding domain.
OSBPL1A	-0.0588677	0.660658	0.141846	0.21754	0.015879	0.93773	0.0490151	0.757328	Paralog to OSBPL5. Binds phospholipids; exhibits strong binding to phosphatidic acid and weak binding to phosphatidylinositol 3-phosphate (By similarity).
OSBPL2	0.144193	0.14592	0.0237336	0.852251	0.119005	0.208951	-0.143008	0.0906119	Paralog to OSBPL5. Intracellular transport protein that binds sterols and phospholipids and mediates lipid transport between intracellular compartments. Increases plasma membrane cholesterol levels and decreases phosphatidylinositol-4,5-bisphosphate levels in the cell membrane. Binds phosphoinositides, such as phosphatidylinositol-4,5-bisphosphate. Exhibits strong binding to phosphatidic acid and…
OSBPL3	0.0167072	0.903339	0.746828	1.14e-27	-0.315462	0.0031532	0.88086	1.82e-22	Paralog to OSBPL5. This gene encodes a member of the oxysterol-binding protein (OSBP) family, a group of intracellular lipid receptors. Binds to phosphoinositides with preference for PI(3,4)P2 and PI(3,4,5)P3
OSBPL5	0.193618	0.012106	0.621286	2.47e-21	-0.14358	0.183266	0.805101	3.49e-23	Encodes a member of the oxysterol-binding protein (OSBP) family, a group of intracellular lipid receptors that play a key role in the maintenance of cholesterol balance in the body. Most members contain an N-terminal pleckstrin homology domain and a highly conserved C-terminal OSBP-like sterol-binding domain. This gene has been shown to be imprinted, with preferential expression from the maternal…
OSBPL6	0.0290873	0.909501	0.141709	0.430669	-0.0942655	0.609796	0.498059	4.03e-05	Paralog to OSBPL5. Plays a role in phosphatidylinositol-4-phophate (PI4P) turnover at the neuronal membrane (By similarity). Binds via its PH domain PI4P, phosphatidylinositol-4,5-diphosphate, phosphatidylinositol-3,4,5-triphosphate, and phosphatidic acid (By similarity).
OSBPL7	0.0596604	0.625856	0.0673857	0.535697	-0.0294725	0.882576	0.00227054	0.990031	Paralog to OSBPL5. This gene encodes a member of the oxysterol-binding protein (OSBP) family, a group of intracellular lipid receptors. Like most members, the encoded protein contains an N-terminal pleckstrin homology domain and a highly conserved C-terminal OSBP-like sterol-binding domain. Two transcript variants encoding the same isoform have been identified.
OSBPL8	-0.238066	0.0129013	0.131438	0.193725	-0.272088	0.017473	0.12463	0.304027	Paralog to OSBPL5. Lipid transporter involved in lipid countertransport between the endoplasmic reticulum and the plasma membrane: specifically exchanges phosphatidylserine with phosphatidylinositol 4-phosphate (PI4P), delivering phosphatidylserine to the plasma membrane in exchange for PI4P, which is degraded by the SAC1/SACM1L phosphatase in the endoplasmic reticulum. Binds phosphatidylserine a…
OSBPL9	-0.0593238	0.492646	-0.0738937	0.331543	-0.0773839	0.511441	-0.155704	0.0916474	Paralog to OSBPL5. This gene encodes a member of the oxysterol-binding protein (OSBP) family, a group of intracellular lipid receptors. Most members contain an N-terminal pleckstrin homology domain and a highly conserved C-terminal OSBP-like sterol-binding domain, although some members contain only the sterol-binding domain. This family member functions as a cholesterol transfer protein that regu…
PI4K2A	-0.0435071	0.780067	0.228626	0.026313	0.143008	0.131979	0.297159	0.00014	Cell growth and organization of the actin cytoskeleton to endo- and exocytosis. PI4KII phosphorylates PtdIns at the D-4 position, an essential step in the biosynthesis of PtdInsPs
PI4K2B	-0.0966254	-0.0966254	-0.524029	1.58e-05	-0.263773	0.061891	-0.71919	1.94e-09	This gene encodes a member of the type II PI4 kinase protein family. The encoded protein is primarily cytosolic and contributes to overall PI4-kinase activity along with other protein family members. This protein is involved in early T cell activation.
PI4KA	0.0172371	0.867207	-0.353346	1.01e-09	-0.229024	0.016349	-0.522654	2.72e-10	Phosphatidylinositol 4-kinase alpha.
PI4KAP1	0.058062	0.836331	-0.31059	0.112417	-0.196963	0.595505	-0.423743	0.141644	Predicted to enable 1-phosphatidylinositol 4-kinase activity. Predicted to be involved in phosphatidylinositol phosphate biosynthetic process and phosphatidylinositol-mediated signaling. Predicted to be active in cytoplasm and plasma membrane.
PI4KAP2	0.103046	0.579458	0.0414746	0.8331	-0.536545	0.007031	-0.322176	0.108296	Phosphatidylinositol 4-kinase alpha-like protein P2
PI4KB	-0.0881363	0.354928	0.0720236	0.431847	0.162964	0.064931	0.213976	0.006414	Enables 1-phosphatidylinositol 4-kinase activity and 14-3-3 protein binding activity. Predicted to be involved in phosphatidylinositol phosphate biosynthetic process and phosphatidylinositol-mediated signaling. Located in Golgi membrane.
PIK3C2A	0.11796	0.124393	0.0576584	0.490729	0.0405696	0.780999	-0.0339247	0.794472	Paralog of PI4KA. The protein encoded by this gene belongs to the phosphoinositide 3-kinase (PI3K) family. PI3-kinases play roles in signaling pathways involved in cell proliferation, oncogenic transformation, cell survival, cell migration, and intracellular protein trafficking. This protein contains a lipid kinase catalytic domain as well as a C-terminal C2 domain, a characteristic of class II P…
PIK3C2B	0.0762708	0.349346	0.0849712	0.251387	-0.196918	0.00640355	-0.194385	0.00418182	The protein encoded by this gene belongs to the phosphoinositide 3-kinase (PI3K) family. PI3-kinases play roles in signaling pathways involved in cell proliferation, oncogenic transformation, cell survival, cell migration, and intracellular protein trafficking. This protein contains a lipid kinase catalytic domain as well as a C-terminal C2 domain, a characteristic of class II PI3-kinases. C2 dom…
PIK3C2G	0	NA	1.29506	NA	NA	NA	NA	NA	Paralog of PI4KA. The protein encoded by this gene belongs to the phosphoinositide 3-kinase (PI3K) family. PI3-kinases play roles in signaling pathways involved in cell proliferation, oncogenic transformation, cell survival, cell migration, and intracellular protein trafficking. This protein contains a lipid kinase catalytic domain as well as a C-terminal C2 domain, a characteristic of class II P…
PIK3C3	-0.0930955	0.482895	-0.00279686	0.985416	0.285559	0.00731245	0.335992	0.000568755	Paralog of PI4KA. Enables 1-phosphatidylinositol-3-kinase activity. Involved in early endosome to late endosome transport and regulation of cytokinesis. Acts upstream of or within autophagy and protein lipidation. Located in autolysosome; late endosome; and midbody.
PIK3CA	0.212559	0.09847	-0.266419	0.0266562	0.17542	0.257531	-0.309822	0.0178185	Paralog of PI4KA. Phosphatidylinositol 3-kinase is composed of an 85 kDa regulatory subunit and a 110 kDa catalytic subunit. The protein encoded by this gene represents the catalytic subunit, which uses ATP to phosphorylate PtdIns, PtdIns4P and PtdIns(4,5)P2. This gene has been found to be oncogenic and has been implicated in cervical cancers. A pseudogene of this gene has been defined on chromos…
PIK3CB	-0.0269026	0.872663	0.077283	0.540814	0.335499	0.0150086	-0.0120397	0.950272	Paralog of PI4KA. This gene encodes an isoform of the catalytic subunit of phosphoinositide 3-kinase (PI3K). These kinases are important in signaling pathways involving receptors on the outer membrane of eukaryotic cells and are named for their catalytic subunit. The encoded protein is the catalytic subunit for PI3Kbeta (PI3KB). PI3KB has been shown to be part of the activation pathway in neutrop…
PIK3CD	0.773587	0.00351322	0.46925	0.0991934	0.0624299	0.942383	0.494468	0.404587	Paralog of PI4KA. Phosphoinositide 3-kinases (PI3Ks) phosphorylate inositol lipids and are involved in the immune response. The protein encoded by this gene is a class I PI3K found primarily in leukocytes. Like other class I PI3Ks (p110-alpha p110-beta, and p110-gamma), the encoded protein binds p85 adapter proteins and GTP-bound RAS. However, unlike the other class I PI3Ks, this protein phosphor…
PIK3CG	NA	NA	NA	NA	NA	NA	NA	NA	Paralog of PI4KA. Phosphoinositide 3-kinases (PI3Ks) phosphorylate inositol lipids and are involved in the immune response. The protein encoded by this gene is a class I catalytic subunit of PI3K. Like other class I catalytic subunits (p110-alpha p110-beta, and p110-delta), the encoded protein binds a p85 regulatory subunit to form PI3K. This gene is located in a commonly deleted segment of chrom…
PIP4K2A	-0.0648212	0.661621	0.348898	0.000329581	-0.0583159	0.674126	0.460538	1.04e-07	Paralog of PIP5K1A. Catalyzes the phosphorylation of phosphatidylinositol 5-phosphate (PtdIns5P) on the fourth hydroxyl of the myo-inositol ring, to form phosphatidylinositol 4,5-bisphosphate (PtdIns(4,5)P2). Has both ATP- and GTP-dependent kinase activities.
PIP4K2B	0.109326	0.155713	0.224707	0.000506607	-0.040639	0.648638	0.0224954	0.789611	Paralog of PIP5K1A. Participates in the biosynthesis of phosphatidylinositol 4,5-bisphosphate. Preferentially utilizes GTP, rather than ATP, for PI(5)P phosphorylation and its activity reflects changes in direct proportion to the physiological GTP concentration.
PIP4K2C	-0.135542	0.21888	0.0256662	0.850051	-0.0387163	0.857854	0.133197	0.389513	Paralog of PIP5K1A. Phosphatidylinositol 5-phosphate 4-kinase with low enzymatic activity. May be a GTP sensor, has higher GTP-dependent kinase activity than ATP-dependent kinase activity. PIP4Ks negatively regulate insulin signaling through a catalytic-independent mechanism. They interact with PIP5Ks and suppress PIP5K-mediated PtdIns(4,5)P2 synthesis and insulin-dependent conversion to PtdIns(3…
PIP5K1A	0.139364	0.0380096	0.047658	0.545192	0.0615355	0.347549	-0.0560088	0.35538	Paralog of PIP5K1A. Catalyzes the phosphorylation of phosphatidylinositol 4-phosphate (PtdIns(4)P/PI4P) to form phosphatidylinositol 4,5-bisphosphate (PtdIns(4,5)P2/PIP2), a lipid second messenger that regulates several cellular processes such as signal transduction, vesicle trafficking, actin cytoskeleton dynamics, cell adhesion, and cell motility.
PIP5K1B	0.327169	0.377337	-0.915757	0.00431957	0.0125404	0.980499	-1.07014	0.000200694	Paralog of PIP5K1A. Catalyzes the phosphorylation of phosphatidylinositol 4-phosphate (PtdIns(4)P/PI4P) to form phosphatidylinositol 4,5-bisphosphate (PtdIns(4,5)P2/PIP2), a lipid second messenger that regulates several cellular processes such as signal transduction, vesicle trafficking, actin cytoskeleton dynamics, cell adhesion, and cell motility (By similarity). PtdIns(4,5)P2 can directly act …
PIP5K1C	0.108855	0.235608	0.2657	0.000324466	0.124013	0.341323	0.317245	0.00157963	Catalyzes the phosphorylation of phosphatidylinositol 4-phosphate (PtdIns(4)P/PI4P) to form phosphatidylinositol 4,5-bisphosphate (PtdIns(4,5)P2/PIP2), a lipid second messenger that regulates several cellular processes such as signal transduction, vesicle trafficking, actin cytoskeleton dynamics, cell adhesion, and cell motility
PIP5KL1	1.16351	5.16e-13	-0.312739	0.138866	0.0162129	0.96174	-0.703514	0.000309909	Paralog of PIP5K1A. May act as a scaffold to localize and regulate type I PI(4)P 5-kinases to specific compartments within the cell, where they generate PI(4,5)P2 for actin nucleation, signaling and scaffold protein recruitment and conversion to PI(3,4,5)P3.
SACM1L	-0.045333	0.666046	0.120201	0.124542	-0.0631422	0.604403	0.152665	0.092882	This gene encodes an integral membrane protein, which is localized to the endoplasmic reticulum, and functions as a phosphoinositide phosphatase that hydrolyzes phosphatidylinositol 3-phosphate, phosphatidylinositol 4-phosphate, and phosphatidylinositol 3,5-bisphosphate.
SH2D1A	NA	NA	NA	NA	1.41505	NA	0	NA	Paralog of INPP5F. This gene encodes a protein that plays a major role in the bidirectional stimulation of T and B cells. This protein contains an SH2 domain and a short tail. It associates with the signaling lymphocyte-activation molecule, thereby acting as an inhibitor of this transmembrane protein by blocking the recruitment of the SH2-domain-containing signal-transduction molecule SHP-2 to it…
SH2D1B	0.578542	NA	0.918522	NA	1.41506	NA	3.88358	NA	Paralog of INPP5F. By binding phosphotyrosines through its free SRC (MIM 190090) homology-2 (SH2) domain, EAT2 regulates signal transduction through receptors expressed on the surface of antigen-presenting cells.
SYNJ1	0.470425	1.08e-05	-0.154004	0.233977	0.140405	0.48825	-0.511752	0.000652648	This gene encodes a phosphoinositide phosphatase that regulates levels of membrane phosphatidylinositol-4,5-bisphosphate. As such, expression of this enzyme may affect synaptic transmission and membrane trafficking. Multiple transcript variants encoding different isoforms have been found for this gene.
SYNJ2	0.0996931	0.191167	0.347152	6.37e-09	0.120696	0.25083	0.325277	7.08e-05	Paralog of INPP5F. The gene is a member of the inositol-polyphosphate 5-phosphatase family. The encoded protein interacts with the ras-related C3 botulinum toxin substrate 1, which causes translocation of the encoded protein to the plasma membrane where it inhibits clathrin-mediated endocytosis. Alternative splicing results in multiple transcript variants.
